# BMP-dependent patterning of ectoderm tissue material properties modulates lateral mesendoderm cell migration during early zebrafish gastrulation

**DOI:** 10.1101/2023.07.21.550024

**Authors:** Stefania Tavano, David B. Brückner, Saren Tasciyan, Xin Tong, Roland Kardos, Alexandra Schauer, Robert Hauschild, Carl-Philipp Heisenberg

**Affiliations:** Institute of Science and Technology Austria, Klosterneuburg, Austria; Center for Pathobiochemistry and Genetics, Medical University of Vienna, Vienna, Austria

## Abstract

Cell migration is a fundamental process during embryonic development. Most studies on cell migration *in vivo* have focussed on the migration of cells using the extracellular matrix (ECM) as their substrate for migration. In contrast, much less is known about how cells migrate on other cells, as found in early embryos when the ECM has not yet formed. Here, we show that lateral mesendoderm (LME) cells in the early zebrafish gastrula use the overlying ectoderm as their substrate for migration. We show that the lateral ectoderm is permissive for the animal pole-directed migration of LME cells, while the ectoderm at the animal pole of the gastrula halts animal pole-directed LME migration. These differences in the permissive properties of the ectoderm for LME migration are due to the lateral ectoderm being more cohesive and viscous than the animal ectoderm. Consistently, tuning cell contractility in lateral and animal ectoderm via modulation of the actomyosin cytoskeleton is sufficient to change their permissiveness for LME migration. Finally, we found that BMP signalling is critical for reducing animal ectoderm cohesion and, thus, its capacity to halt LME migration towards the animal pole. Collectively, these findings identify a critical role of ectoderm tissue cohesion and viscosity in guiding LME migration during zebrafish gastrulation.
