## Supplementary material for "BMP-dependent patterning of ectoderm tissue material properties modulates lateral mesendoderm cell migration during early zebrafish gastrulation": Table S1

### Sheet: Sheet1
Differential expression	Gene stable ID version	Gene name	baseMean	log2FoldChange	lfcSE	stat	pvalue	padj
Lateral ectoderm	ENSDARG00000039070.6	im:7138239	182.071	-9.12829	0.890287	-10.2532	1.14494e-24	7.28581e-21
Lateral ectoderm	ENSDARG00000114683.1	ccn1l1	17.0557	-7.4023	1.65306	-4.47793	7.53709e-06	0.00162584
Lateral ectoderm	ENSDARG00000068213.4	fzd10	12.1577	-7.24677	1.46831	-4.93545	7.99664e-07	0.000216539
Lateral ectoderm	ENSDARG00000054363.6	si:zfos-464b6.2	11.843	-6.94836	1.64897	-4.21376	2.51151e-05	0.00463247
Lateral ectoderm	ENSDARG00000054033.8	hoxb1b	508.132	-6.91495	1.32426	-5.22177	1.77225e-07	5.24546e-05
Lateral ectoderm	ENSDARG00000076571.5	sp5a	132.304	-6.83295	1.11645	-6.12024	9.34328e-10	4.40415e-07
Lateral ectoderm	ENSDARG00000059855.7	wdr66	8.36269	-6.63973	1.89845	-3.49744	0.000469742	0.0452909
Lateral ectoderm	ENSDARG00000035563.5	znf703	224.564	-6.36393	0.57821	-11.0063	3.56485e-28	4.53698e-24
Lateral ectoderm	ENSDARG00000078507.6	wnt8a	485.406	-6.31807	1.11181	-5.68268	1.32602e-08	4.96362e-06
Lateral ectoderm	ENSDARG00000074307.6	rapgef5b	9.36985	-6.04621	1.71397	-3.5276	0.000419341	0.0410535
Lateral ectoderm	ENSDARG00000057143.6	nradd	9.95417	-6.01364	1.58602	-3.79166	0.000149645	0.0192655
Lateral ectoderm	ENSDARG00000101576.2	tbxta	117.758	-5.91609	1.10573	-5.3504	8.77612e-08	2.72424e-05
Lateral ectoderm	ENSDARG00000099374.2	sp9	22.8429	-5.37707	1.461	-3.6804	0.000232866	0.0274415
Lateral ectoderm	ENSDARG00000071418.3	gbx1	282.499	-5.34205	0.554209	-9.63906	5.46854e-22	1.00235e-18
Lateral ectoderm	ENSDARG00000070794.7	greb1	30.6567	-5.14273	1.06832	-4.81383	1.48066e-06	0.000388739
Lateral ectoderm	ENSDARG00000114554.1	cdx1a	262.553	-5.06589	0.534987	-9.46918	2.82062e-21	4.48725e-18
Lateral ectoderm	ENSDARG00000033182.4	arl4ab	37.2091	-4.82792	1.0766	-4.48441	7.31171e-06	0.00160442
Lateral ectoderm	ENSDARG00000102216.2	dlg1l	28.837	-4.8028	1.33262	-3.60403	0.000313319	0.0343759
Lateral ectoderm	ENSDARG00000078416.4	zeb2b	33.5267	-4.73512	0.917337	-5.16181	2.44579e-07	7.07445e-05
Lateral ectoderm	ENSDARG00000013853.7	lmo4a	486.395	-4.48529	0.460754	-9.73468	2.14502e-22	6.82492e-19
Lateral ectoderm	ENSDARG00000018492.5	znf503	179.59	-4.44305	0.611006	-7.27169	3.55008e-13	2.5101e-10
Lateral ectoderm	ENSDARG00000056012.6	eve1	1201.94	-3.98845	0.561672	-7.10102	1.23841e-12	8.2954e-10
Lateral ectoderm	ENSDARG00000077840.6	meis2a	135.356	-3.85927	0.674317	-5.72323	1.04521e-08	4.03101e-06
Lateral ectoderm	ENSDARG00000094197.2	znfl1l	143.375	-3.83249	1.00477	-3.81428	0.000136579	0.0181067
Lateral ectoderm	ENSDARG00000102464.2	wnt5b	56.8907	-3.8318	0.507525	-7.54997	4.35356e-14	3.46299e-11
Lateral ectoderm	ENSDARG00000055917.4	nipa1	19.7134	-3.70496	1.04703	-3.53852	0.00040237	0.0403226
Lateral ectoderm	ENSDARG00000025899.6	pnx	59.2613	-3.69526	0.797503	-4.63354	3.59471e-06	0.000847221
Lateral ectoderm	ENSDARG00000099609.2	tpbga	260.9	-3.58965	0.370107	-9.69896	3.04595e-22	7.75317e-19
Lateral ectoderm	ENSDARG00000005002.7	brf1b	27.7377	-3.52454	0.956816	-3.68361	0.000229951	0.0273513
Lateral ectoderm	ENSDARG00000002795.11	meis3	93.0957	-3.45543	0.760471	-4.5438	5.5249e-06	0.00125563
Lateral ectoderm	ENSDARG00000036292.7	cdx4	1019.9	-3.25583	0.364256	-8.93828	3.95284e-19	5.03077e-16
Lateral ectoderm	ENSDARG00000039269.5	arg2	127.382	-3.21607	0.522565	-6.1544	7.5363e-10	3.68902e-07
Lateral ectoderm	ENSDARG00000078308.5	spry2	114.888	-3.21212	0.485567	-6.61521	3.71031e-11	2.24862e-08
Lateral ectoderm	ENSDARG00000100965.2	ep400	102.565	-3.19056	0.671654	-4.75031	2.03109e-06	0.000506858
Lateral ectoderm	ENSDARG00000115868.1	sp5l	3499.75	-3.12411	0.484659	-6.44599	1.14845e-10	6.35495e-08
Lateral ectoderm	ENSDARG00000006110.12	chrd	547.873	-3.06142	0.313913	-9.75244	1.80094e-22	6.82492e-19
Lateral ectoderm	ENSDARG00000100149.3	axin2	277.906	-2.9819	0.463383	-6.43507	1.23416e-10	6.54467e-08
Lateral ectoderm	ENSDARG00000102473.3	zgc:171673	49.1053	-2.97652	0.849118	-3.50543	0.00045587	0.044289
Lateral ectoderm	ENSDARG00000040510.9	ca15b	60.6508	-2.96928	0.683032	-4.34721	1.37883e-05	0.00274998
Lateral ectoderm	ENSDARG00000042485.5	foxd5	540.163	-2.958	0.353502	-8.3677	5.87533e-17	5.3411e-14
Lateral ectoderm	ENSDARG00000022813.9	dnd1	40.5136	-2.94284	0.820712	-3.58572	0.000336155	0.0359517
Lateral ectoderm	ENSDARG00000020219.10	dld	100.228	-2.72654	0.666295	-4.09209	4.27494e-05	0.00715884
Lateral ectoderm	ENSDARG00000027353.10	zmym2	301.268	-2.70993	0.745463	-3.63523	0.000277729	0.0312801
Lateral ectoderm	ENSDARG00000031126.9	notum1a	126.599	-2.70993	0.412544	-6.56884	5.07088e-11	2.9335e-08
Lateral ectoderm	ENSDARG00000008886.11	msx1b	1560.68	-2.64243	0.344826	-7.66308	1.81533e-14	1.54024e-11
Lateral ectoderm	ENSDARG00000054026.6	mustn1a	73.1184	-2.64073	0.612476	-4.31156	1.62109e-05	0.00307934
Lateral ectoderm	ENSDARG00000060115.7	lrrn1	44.1909	-2.52464	0.703464	-3.58887	0.000332118	0.0358209
Lateral ectoderm	ENSDARG00000070141.6	si:ch211-191i18.2	55.7956	-2.52152	0.654805	-3.8508	0.000117732	0.0168357
Lateral ectoderm	ENSDARG00000102300.2	ca9	87.8255	-2.4411	0.474123	-5.14866	2.62352e-07	7.41989e-05
Lateral ectoderm	ENSDARG00000004256.9	wnt11f2	73.2756	-2.41678	0.583999	-4.13833	3.49836e-05	0.00609913
Lateral ectoderm	ENSDARG00000056666.7	sp8b	269.684	-2.37421	0.49666	-4.78036	1.74986e-06	0.000445408
Lateral ectoderm	ENSDARG00000045694.7	prickle1b	49.3208	-2.36929	0.620274	-3.81975	0.000133588	0.0178966
Lateral ectoderm	ENSDARG00000031894.9	lef1	59.3626	-2.35129	0.622128	-3.77944	0.000157181	0.0200045
Lateral ectoderm	ENSDARG00000037914.7	znfl1	903.983	-2.27976	0.412484	-5.52691	3.25921e-08	1.06359e-05
Lateral ectoderm	ENSDARG00000021787.10	abcb5	74.3629	-2.16874	0.623487	-3.47841	0.000504402	0.0479069
Lateral ectoderm	ENSDARG00000079524.5	znfl1g	800.095	-2.10983	0.358114	-5.89151	3.8269e-09	1.6235e-06
Lateral ectoderm	ENSDARG00000033614.11	rasgef1ba	120.587	-2.10949	0.59066	-3.57141	0.000355062	0.0370108
Lateral ectoderm	ENSDARG00000079036.3	znfl1k	397.828	-2.00992	0.427732	-4.69902	2.61416e-06	0.000639816
Lateral ectoderm	ENSDARG00000089042.3	foxb1a	140.762	-1.92046	0.325091	-5.90746	3.47428e-09	1.52473e-06
Lateral ectoderm	ENSDARG00000104903.2	cdkn1cb	849.894	-1.85689	0.321694	-5.77222	7.82321e-09	3.21181e-06
Lateral ectoderm	ENSDARG00000061923.5	amotl2a	137.852	-1.80948	0.481029	-3.76169	0.000168771	0.0212668
Lateral ectoderm	ENSDARG00000056986.5	dact2	188.415	-1.76024	0.374994	-4.69404	2.67864e-06	0.000643227
Lateral ectoderm	ENSDARG00000062948.5	wasf3b	185.618	-1.75591	0.470257	-3.73393	0.000188516	0.0232936
Lateral ectoderm	ENSDARG00000077948.5	usp54a	247.503	-1.74772	0.475397	-3.67634	0.000236609	0.0276268
Lateral ectoderm	ENSDARG00000053036.7	olfcr1	425.227	-1.74768	0.492661	-3.54743	0.000389009	0.0396261
Lateral ectoderm	ENSDARG00000035095.9	tdgf1	1547.15	-1.66752	0.308096	-5.41235	6.22034e-08	1.97916e-05
Lateral ectoderm	ENSDARG00000076857.4	her3	169.977	-1.58005	0.442239	-3.57284	0.000353129	0.0370108
Lateral ectoderm	ENSDARG00000015016.8	kif26ab	277.154	-1.34432	0.360303	-3.73108	0.000190658	0.0233317
Lateral ectoderm	ENSDARG00000070914.4	dusp6	431.114	-1.26785	0.310884	-4.07822	4.53818e-05	0.00729684
Lateral ectoderm	ENSDARG00000091678.5	ints12	274.345	-1.17148	0.330451	-3.5451	0.000392461	0.0396417
Lateral ectoderm	ENSDARG00000018303.10	etv4	1145.9	-1.1569	0.255386	-4.53002	5.89777e-06	0.00131686
Lateral ectoderm	ENSDARG00000042627.6	nhsl1b	229.871	-1.11393	0.261286	-4.26326	2.01469e-05	0.00377073
Lateral ectoderm	ENSDARG00000091419.3	nrarpa	498.671	-1.11014	0.29015	-3.82609	0.000130192	0.0176272
Lateral ectoderm	ENSDARG00000045801.7	fbxl14b	233.948	-1.03603	0.270519	-3.82978	0.00012826	0.0175523
Lateral ectoderm	ENSDARG00000009534.11	wls	390.003	-1.03298	0.297281	-3.47476	0.000511312	0.0482034
Lateral ectoderm	ENSDARG00000071497.4	zic3	613.813	-0.900408	0.208462	-4.31929	1.56529e-05	0.00301839
Lateral ectoderm	ENSDARG00000015611.8	rasl11b	960.665	-0.898158	0.221589	-4.05326	5.05084e-05	0.00774482
Lateral ectoderm	ENSDARG00000061963.6	vrtn	1385.67	-0.889095	0.143563	-6.19305	5.90099e-10	3.00408e-07
Lateral ectoderm	ENSDARG00000092170.3	apoc1	15193.5	-0.849853	0.214905	-3.95456	7.66757e-05	0.0114806
Lateral ectoderm	ENSDARG00000099761.3	vox	5800.7	-0.685928	0.168254	-4.07675	4.56695e-05	0.00729684
Lateral ectoderm	ENSDARG00000043154.8	ucp2	9617.37	-0.617695	0.16604	-3.72016	0.000199096	0.0241323
Animal ectoderm	ENSDARG00000017014.9	ywhae2	817.284	0.566851	0.153264	3.69853	0.000216855	0.0260369
Animal ectoderm	ENSDARG00000002344.9	tubb4b	8527.75	0.675438	0.165457	4.08227	4.45988e-05	0.00729684
Animal ectoderm	ENSDARG00000012025.5	hs6st2	1376.13	0.67557	0.151443	4.4609	8.16166e-06	0.00173122
Animal ectoderm	ENSDARG00000057497.7	stk35l	910.994	0.686289	0.191994	3.57454	0.000350847	0.0370108
Animal ectoderm	ENSDARG00000043554.5	mrpl40	394.635	0.764054	0.212182	3.60093	0.000317083	0.0344916
Animal ectoderm	ENSDARG00000004594.10	znf800a	324.029	0.851971	0.23421	3.63764	0.000275147	0.031266
Animal ectoderm	ENSDARG00000056167.7	hspe1	4769.28	0.909466	0.257194	3.5361	0.000406074	0.0403758
Animal ectoderm	ENSDARG00000010962.10	fkbp7	454.306	0.949775	0.274371	3.46164	0.000536895	0.0499637
Animal ectoderm	ENSDARG00000038235.5	pkdccb	1823.98	0.951844	0.197819	4.81168	1.49668e-06	0.000388739
Animal ectoderm	ENSDARG00000018524.7	midn	1090.42	1.01487	0.179153	5.66482	1.47178e-08	5.35181e-06
Animal ectoderm	ENSDARG00000059327.5	gata2a	1454.28	1.17346	0.207508	5.655	1.55848e-08	5.50968e-06
Animal ectoderm	ENSDARG00000057936.5	lhx5	674.039	1.21346	0.291321	4.16536	3.10865e-05	0.00557237
Animal ectoderm	ENSDARG00000059279.7	tfap2a	1142.69	1.31496	0.379917	3.46117	0.000537835	0.0499637
Animal ectoderm	ENSDARG00000035521.8	sfrp1a	2370.68	1.35882	0.333392	4.07575	4.58669e-05	0.00729684
Animal ectoderm	ENSDARG00000056438.4	her9	934.422	1.4059	0.376162	3.73748	0.000185874	0.0231923
Animal ectoderm	ENSDARG00000025081.10	grnb	143.791	1.42061	0.364072	3.90201	9.53977e-05	0.0139555
Animal ectoderm	ENSDARG00000104566.2	foxi1	1523.23	1.42989	0.328971	4.34656	1.38288e-05	0.00274998
Animal ectoderm	ENSDARG00000046054.5	CT027815.1	102.875	1.44433	0.380588	3.79499	0.000147649	0.0192655
Animal ectoderm	ENSDARG00000007369.10	tcf7l1b	287.561	1.47485	0.324103	4.55056	5.35045e-06	0.00123809
Animal ectoderm	ENSDARG00000054438.5	fzd2	66.1231	1.61084	0.446221	3.60997	0.000306234	0.0338907
Animal ectoderm	ENSDARG00000074335.5	boc	198.841	1.61447	0.440118	3.66826	0.000244206	0.0280001
Animal ectoderm	ENSDARG00000033999.7	cyp26a1	2087.21	1.69864	0.193705	8.76921	1.79928e-18	2.08176e-15
Animal ectoderm	ENSDARG00000098221.2	st8sia1	113.851	1.84973	0.482429	3.8342	0.000125972	0.0174372
Animal ectoderm	ENSDARG00000045870.10	plekha5	81.1773	1.96362	0.454075	4.32445	1.52911e-05	0.002994
Animal ectoderm	ENSDARG00000094992.2	otx1	743.08	2.04267	0.334363	6.10913	1.00174e-09	4.55326e-07
Animal ectoderm	ENSDARG00000086393.4	dbx1a	53.6915	2.22819	0.547224	4.0718	4.66507e-05	0.00732992
Animal ectoderm	ENSDARG00000078055.5	acd	40.8978	2.23169	0.625215	3.56948	0.000357691	0.0370108
Animal ectoderm	ENSDARG00000101652.2	haus6	73.4784	2.31027	0.551334	4.19034	2.78537e-05	0.0050642
Animal ectoderm	ENSDARG00000045444.6	fzd8a	344.477	2.34659	0.331589	7.0768	1.4752e-12	9.38743e-10
Animal ectoderm	ENSDARG00000078518.6	kazald2	563.411	2.39826	0.686284	3.49456	0.000474846	0.0454388
Animal ectoderm	ENSDARG00000034138.5	shisa2a	4540.44	2.41227	0.277693	8.68683	3.72693e-18	3.95272e-15
Animal ectoderm	ENSDARG00000011235.10	otx2b	317.385	2.50426	0.293739	8.52545	1.52217e-17	1.4902e-14
Animal ectoderm	ENSDARG00000030703.7	otx2a	748.793	2.66829	0.276844	9.63823	5.51305e-22	1.00235e-18
Animal ectoderm	ENSDARG00000096594.3	lratb.1	344.447	2.90051	0.320373	9.05353	1.38417e-19	1.95737e-16
Animal ectoderm	ENSDARG00000103730.3	vgll4b	136.992	3.06678	0.574166	5.34127	9.22991e-08	2.79688e-05
Animal ectoderm	ENSDARG00000060734.6	hesx1	248.61	3.18407	0.575693	5.53086	3.18667e-08	1.06359e-05
Animal ectoderm	ENSDARG00000099294.3	si:ch73-199g24.2	38.2954	3.28947	0.810971	4.05622	4.98738e-05	0.00774079
Animal ectoderm	ENSDARG00000020693.10	sesn1	54.4641	3.30897	0.937906	3.52804	0.000418647	0.0410535
Animal ectoderm	ENSDARG00000038792.5	klf17	87.6696	3.35464	0.769968	4.35686	1.31944e-05	0.00270848
Animal ectoderm	ENSDARG00000069425.6	hsbp1a	27.4621	3.77176	0.913266	4.12997	3.62806e-05	0.00623977
Animal ectoderm	ENSDARG00000006128.13	cep170aa	37.6079	4.06777	1.07292	3.7913	0.000149861	0.0192655
Animal ectoderm	ENSDARG00000060434.8	map1b	29.1398	4.37412	1.05229	4.15674	3.22817e-05	0.00570624
Animal ectoderm	ENSDARG00000099351.2	igfbp1a	22.5117	5.14722	1.40155	3.67251	0.000240176	0.0277883
Animal ectoderm	ENSDARG00000052893.5	rx3	52.9415	5.23941	0.945376	5.54215	2.98782e-08	1.02773e-05
Animal ectoderm	ENSDARG00000039452.6	hk1	23.0103	5.32992	1.38942	3.83608	0.000125012	0.0174372
Animal ectoderm	ENSDARG00000113027.1	BX005073.3	14.6863	6.18172	1.55268	3.98131	6.85353e-05	0.0103839
Animal ectoderm	ENSDARG00000012632.9	zgc:92749	7.14014	6.25051	1.72115	3.6316	0.000281669	0.0314456
Animal ectoderm	ENSDARG00000112198.1	dpf2l	19.2518	6.36356	1.65975	3.83405	0.000126048	0.0174372
Animal ectoderm	ENSDARG00000086645.4	hs3st3b1b	8.24826	6.46698	1.67398	3.86323	0.000111898	0.0161832
Animal ectoderm	ENSDARG00000078322.4	col12a1a	12.1009	6.60491	1.60046	4.12689	3.67709e-05	0.00623977
Animal ectoderm	ENSDARG00000071029.6	si:dkey-147f3.8	38.4432	6.65783	1.49944	4.4402	8.98743e-06	0.00187513
Animal ectoderm	ENSDARG00000031983.5	six4b	17.6877	6.74447	1.72804	3.90296	9.50231e-05	0.0139555
Animal ectoderm	ENSDARG00000003822.8	ankrd16	22.1938	6.81021	1.37916	4.93793	7.89567e-07	0.000216539
Animal ectoderm	ENSDARG00000054879.5	six3b	218.949	8.54633	1.14329	7.47519	7.70911e-14	5.7714e-11
